# *Drosophila* co-insulator proteins Pzg and Chro but not CP190 interact with promoter-proximal insulator-binding protein BEAF from a distance

**DOI:** 10.64898/2026.07.26.740821

**Authors:** Lina Shi, Oluwatobi T. Ojemakinde, Craig M. Hart

## Abstract

Chromosomes in *Drosophila melanogaster* are organized into distinct topologically associated domains delimited by boundaries bound by insulator proteins. The insulator protein BEAF (Boundary Element-Associated Factor of 32kDa) plays roles in both chromatin organization and transcriptional regulation, yet its precise molecular mechanisms remain elusive. To examine the role of BEAF in insulator function we used yeast 2-hybrid assays, pull-down assays with bacterially expressed proteins, and bimolecular fluorescence complementation assays in S2 cells to characterize interactions between BEAF and three co-insulator proteins: CP190, Pzg, and Chro. Our studies pinpoint minimal regions of CP190, Pzg, and Chro that directly interact with BEAF, as well as parts of BEAF that are crucial for its interactions with these co-insulator proteins. Functional analyses in transfected S2 cells revealed distinct regulatory roles for BEAF in association with CP190, Pzg, and Chro. CP190 showed a weak interaction with BEAF, and CP190 bound 2.3 kb upstream of promoter-proximal BEAF could not loop out the intervening DNA to effectively communicate with BEAF for luciferase reporter gene activation. In contrast, more robust interactions were observed between BEAF and both Pzg and Chro. Both could also effectively interact with BEAF from a distance to activate the reporter gene. It is likely that the role of CP190 in long-range insulator interactions is mediated by insulator proteins other than BEAF, although BEAF could help stabilize interactions. On the other hand, we propose that BEAF can directly collaborate with Pzg and Chro to mediate long-range chromatin interactions.
