## Supplemental Tables S1-S5 for "*Drosophila* co-insulator proteins Pzg and Chro but not CP190 interact with promoter-proximal insulator-binding protein BEAF from a distance"

### Sheet: Table S1
Supplemental Table S1: Oligonucleotides used in this study
Y2H
pOAD-OBD-CP190-5	CCCAAAAAAAGAGATCGAATTCGGTGAAGTCAAGT
pOAD-CP190-3	GCCATGGTGGTCAGCTGGAATTCTTATAGCTCCTCCTTC
pOBD-CP190-3	GCCATGGTGGTCAGCTGGAATTCTTATAGCTCCTCCTTC
pOAD-nCP190-5	GAGAAAGGTCGAATTGGGTACCGGTGAAGTCAAGTCCGTGAAAG
pOAD-nCP190-3	ATTAAAATTGGCGGCGGTaccTAGCTCCTCCTTCGCCGC
pBDC-nCP190-BD-5	ccaagcttgaagcaagccTCGcgaaagatgGGTGAAGTCAAGTCCGTGAAAG
pBDC-nCP190-BD-3	GACAGTAGCTTCATcttTCGcgaTAGCTCCTCCTTCGCCGC
oad-obd-pzg-5	CCCAAAAAAAGAGATCGAATTCATGAACAACCAACTGAATCCG
oad-pzg-3	GCCATGGTGGTCAGCTGGCTAGTCGGTCTTTGTCTCCG
pOBD-pzg-3	GCCATGGTGGTCAGCTGGAATTCCTAGTCGGTCTTTGTCTCCGT
pOAD-nPzg-5	GAGAAAGGTCGAATTGGGTACCATGAACAACCAACTGAA
pOAD-nPzg-3	ATTAAAATTGGCGGCGGTaccGTCGGTCTTTGTCTCCGTAA
pBDC-nPzg-BD-5	ccaagcttgaagcaagccTCGcgaaagATGAACAACCAACTGAA
pBDC-nPzg-BD-3	GACAGTAGCTTCATcttTCGcgaGTCGGTCTTTGTCTCCGTAA
pOAD-OBD-Chro-F	CCCAAAAAAAGAGATCGAATTCTTGGCACAGGAGATT
pOAD-OBD-Chro-R	GCCATGGTGGTCAGCTGGAATTCTTACGTTGGGATGTT
pOAD-nChro-5	GAGAAAGGTCGAATTGGGTACCttggcacaggagatttcacct
pOAD-nChro-3	ATTAAAATTGGCGGCGGTACCcgttgggatgttgagcgt
pBDC-nChro-BD-5	ccaagcttgaagcaagccTCGcgaaagatgttggcacaggagatttcacct
pBDC-nChro-BD-3	GACAGTAGCTTCATcttTCGcgacgttgggatgttgagcgt
pOAD-32B-5	CCCAAAAAAAGAGATCGAATTCCCCAAGGGTCGTGTT
pOAD-32B-3	GATCTCTGCAGGTCGACctactcatccttggcaagcgttg
pOAD-32B-AD-5	GAGAAAGGTCGAATTGGGTACCcccaagggtcgtgtt
pOAD-32B-AD-3	ATTAAAATTGGCGGCGGTACCctcatccttggcaagcgttg
Protein expression in Rosetta
CP190-myc-5	CAAAAACTTATTTCTGAAGAAGATCTGGGTACCGGTGAAGTCAAGTCC
CP190-myc-3	CTTATGGATCTGAATTCGAGTCTAGGTACCTTATAGCTCCTCCTT
pzg-myc-5	CAAAAACTTATTTCTGAAGAAGATCTGGGTACCATGAACAACCAACTGAATCCG
pzg-myc-3	CTTATGGATCTGAATTCGAGTCTAGGTACCCTAGTCGGTCTTTGTCTCCGT
Myc-Chromator-5	CAAAAACTTATTTCTGAAGAAGATCTGGGTACCTTGGCACAGGAGATT
Myc-Chromator-3	CTTATGGATCTGAATTCGAGTCTAGGTACCTTACGTTGGGATGTT
myc-CP190-167-5	CAAAAACTTATTTCTGAAGAAGATCTGGGTACCAACGTAGCCACACCCATCG
myc-CP190-310-5	CAAAAACTTATTTCTGAAGAAGATCTGGGTACCTCCACCACCATTATCTTGAAACAGG
myc-CP190-471-5	CAAAAACTTATTTCTGAAGAAGATCTGGGTACCCTGTGCCTGAGATGCGGCG
myc-CP190602-5	CAAAAACTTATTTCTGAAGAAGATCTGGGTACCGAAACGGACGAAGAATTCCTCGG
myc-CP190-166-3	CTTATGGATCTGAATTCGAGTCTAGGTACCTTATCGCGATTGCGGCGAAG
myc-CP190-309-3	CTTATGGATCTGAATTCGAGTCTAGGTACCTTATCCATGTTCTAGTTGGGTCTGTG
myc-CP190-470-3	CTTATGGATCTGAATTCGAGTCTAGGTACCTTACCAGGGCCCAGTAGTATTCTC
myc-CP190601-3	cttatGGATCtgaattcgagtctaGGTACCttaATCGATAATGCCATCCTCCAAAGC
myc-pzg171-5	CAAAAACTTATTTCTGAAGAAGATCTGGGTACCCAGGAAGGCAGTCCGCCG
myc-pzg326-5	CAAAAACTTATTTCTGAAGAAGATCTGGGTACCAGCACCACCACCATACCGG
myc-pzg170-3	CTTATGGATCTGAATTCGAGTCTAGGTACCttaGCCCATATCCTCGTTAATGGCAT
myc-pzg325-3	CTTATGGATCTGAATTCGAGTCTAGGTACCttaGGTCACCAGTACATTGGTAGCGT
myc-Chro-219-5	CAAAAACTTATTTCTGAAGAAGATCTGGGTACCACCGAAGAGCCAGTGGAAA
myc-Chro302-5	CAAAAACTTATTTCTGAAGAAGATCTGGGTACCactgccgccccacacagc
myc-Chro448-5	CAAAAACTTATTTCTGAAGAAGATCTGGGTACCGAAATCATCTATACTGAGGATAGCACG
myc-Chro623-5	CAAAAACTTATTTCTGAAGAAGATCTGGGTACCaagattttacagctgtcaaagtcagg
myc-Chro-218-3	CTTATGGATCTGAATTCGAGTCTAGGTACCTTAGCGCTGATCTGTCTTGGAATC
myc-Chro301-3	CTTATGGATCTGAATTCGAGTCTAGGTACCttaatctgactttgcgtttgtccct
myc-Chro456-3	CTTATGGATCTGAATTCGAGTCTAGGTACCttacgtgctatcctcagtatagatgatttc
myc-Chro622-3	CTTATGGATCTGAATTCGAGTCTAGGTACCttattgctctggcgtaactgcct
NDBD-5	AAAACCGTGCGGATTAC
NDBD-3	GTAATCCGCACGGTTTTAGGGAATTCACCGGATC
dMID-5	GCCAAGCAGCTGAAG
dMID-3	CTTCAGCTGCTTGGCGTCTTTCTTGATGATTGGGATC
dLZ-5	TCCAGCAGCAGCTCGCAACAGAATCACGAGGAG
dLZ-3	CGAGCTGCTGCTGGA
dBESS-5	ACAGCTCAGCTACATCATATAGGCGGTCCATTATATACAT
dBESS-3	TATGATGTAGCTGAGCTGT
pET-TEV-5	TTTTGTTTAACTTTAAGAAGGAGATATACATATGGAAAACCTGTACTTCCAATCCACTAG
TEV-MBP-5	GAAAACCTGTACTTCCAATCCACTAGTATCGAAGAAGGTAAACTGGTAAT
MBP-3	GATCTGAATTCGAGTCTATGCACTCGAGTTAAGTCTGCGCGTCTTT
FLAG-5	TTTTGTTTAACTTTAAGAAGGAGATATACATATGGATTACAAGGACGACG
FLAG-MID-5	GGGTGAGGGATCCGGTGAATTCAAAACCGTGCGGATTACC
FLAG-MID-31-5	AGGGTGAGGGATCCGGTGAATTCGGCGAGGCGGGCG
FLAG-MID-61-5	GGGTGAGGGATCCGGTGAATTCGATCCACTGTGCTATAGTCCT
FLAG-ELZ-5	CGATGACAAGGGTGAGGGATCCGATCCACTGTGCTATAGTCC
FLAG-LZB-5	CGATGACAAGGGTGAGGGATCCGCCAAGCAGCTGAAG
FLAG-BESS-5	CGATGACAAGGGTGAGGGATCCCAACAGAATCACGAGGAG
TEV-DBD-3	GGATTGGAAGTACAGGTTTTCATGCATGTCTTTCTTGATGATTGGGAT
TEV-MID-3	GGATTGGAAGTACAGGTTTTCATGCATCGAGCTGCTGCTGGA
TEV-MLZ-3	GGATTGGAAGTACAGGTTTTCATGCATTATGATGTAGCTGAGCTGT
TEV-MID60-3	GGATTGGAAGTACAGGTTTTCATGCATCTCGCTGTATATGATGTCCT
TEV-MID90-3	GGATTGGAAGTACAGGTTTTCATGCATAGTCGAATGGGTTAGCA
TEV-ELZ-3	GGATTGGAAGTACAGGTTTTCATGCATGTCGTCCTTGGTGAGC
TEV-BESS-3	GGATTGGAAGTACAGGTTTTCATGCATCTCATCCTTGGCAAGC
BiFC
CP190-CcV-5	CAGAGACGGATCACAAAATggatccCGGTGAAGTCAAGTCCGTGA
CP190-CcV-3	TGGCGATGGACCTGGTACCTAGCTCCTCCTTCGCCGCC
pzg-CcV-5	CAGAGACGGATCACAAAATggatcccATGAACAACCAACTGAA
pzg-CcV-3	TGGCGATGGACCTGGTACCGTCGGTCTTTGTCTCCGT
Chro-CcV-5	CAGAGACGGATCACAAAATggatccCttggcacaggagatttcacct
Chro-CcV-3	TGGCGATGGACCTGGTACCcgttgggatgttgagcgt
CP190-NcV-5	CCGGTCCACGGGTACcGGTGAAGTCAAGTCCGTGAAAG
CP190-NcV-3	CAATGATCTTGATCTTCATGGTCTCTAGAttaTAGCTCCTCCTTCGCCGCC
pzg-NcV-5	CCGGTCCACGGGTACcATGAACAACCAACTGAATCCGG
pzg-NcV-3	CAATGATCTTGATCTTCATGGTCTCTAGACTAGTCGGTCTTTGTCTCCGT
Chro-NcV-5	CCGGTCCACGGGTACcttggcacaggagatttcacct
Chro-NcV-3	CAATGATCTTGATCTTCATGGTCTCTAGACcgttgggatgttgagcgt
Protein expression for luciferase
bd-CP190-5	ACCCAAAAAAAGAGATCGAAGATGGTGAAGTCAAGTCCGTG
bd-CP190-3	CGGATGGATCTCTAGACGATATCTAGCTCCTCCTTCGCC
vp16-CP190-3	GGTCGGGGGGGCGATATCTAGCTCCTCCTTCGCC
bd-pzg-5	ACCCAAAAAAAGAGATCGAAGATATGAACAACCAACTGAATCCG
bd-pzg-3	CGGATGGATCTCTAGACGATATCGTCGGTCTTTGTCTCCGTAAAC
vp16-pzg-3	GGTCGGGGGGGCGATATCGTCGGTCTTTGTCTCCGTAAAC
bd-Chromator-5	ACCCAAAAAAAGAGATCGAAGATTTGGCACAGGAGATTTCACC
bd-Chromator-3	CGGATGGATCTCTAGACGATATCCGTTGGGATGTTGAGCGTCTTA
vp16-Chromator-3	GGTCGGGGGGGCGATATCCGTTGGGATGTTGAGCGTCTTA
Sequencing and colony PCR primers
pET-T7Prom-Bgl-5	atgcgtccggcgtagagg
pET-T7term-Sal-3	gccactgtcgactacgcgatcatgg
G4DBD-5	CAGATAGATTGG
pBS-ds-tf-5	ggaaaggtatgcatgctggg
pBS-ds-tf-3	ctcgatatgtgcatctgtaaaagc
pzg-400-5	TGACAACAATGAACAGCAGCTT
pzg-400-3	ATCACGAGGAAACCCTCG
Chro-400-5	agccgcagagggagaagac
Chro-500-3	attggctaacgtaggca
CP190-400-5	GAAACCTGATCAGGAGAAGGAC
CP190-500-3	tgtggctacgtttcgcg
pOAD-OBD2-3	AAATTGAGATGGTGCACGATG
pOBD2-5	ATCGGAAGAGAGTAGTAACAAAGG
pPac-5	CGCGACTTGAGAGCGGAGAG
pPac-term-3	CCGGACTCGTCGTACTCC
pOAD-5b	ACTGTCACCTGGTTGGAC
32B-60-3	CGCAATAACGGCATATCG
BF54	CATTCGACTTCACCAGC
MBP500-3	GTTATCCACGCCCACGTC
MBP-seq-3	CAACGGTGACTTTAATTCCGG

### Sheet: Table S2
Supplemental Table S2: BiFC results of BEAF-32B-nV with the indicated cV fusion proteins
32B-nV with:	rep 1	rep 2	rep 3	avg	st dev
32B-cV	0.996934	1.04717	0.95603	1.00004	0.0456476
delBess-cV	0.178115	0.107711	0.197112	0.16098	0.0470994
cV-CP190	0.943609	0.758954	1.0136	0.905387	0.131554
CP190-cV	0.031883	0.0471826	0.0347963	0.037954	0.00812387
cV-pzg	0.659796	0.607354	0.708693	0.658614	0.0506798
pzg-cV	1.38286	1.09811	1.61413	1.36503	0.258472
cV-Chro	1.19513	1.05238	1.42073	1.22275	0.185723
Chro-cV	1.06858	0.998675	1.20573	1.09099	0.10533
delBESS is BEAF-32B lacking the BESS domain; cV-Protein indicates N-terminal cV; Protein-cV indicates C-terminal cV; nV: amino half of Venus; cV: carboxy half of Venus

### Sheet: Tables S3-S6
Supplemental Table S3: Luciferase assay results for the RpS12 promoter with GAL4-DBD-Protein plasmids
	CP190			pzg			Chro
	mean	SD		mean	SD		mean	SD
BF	1	0.323959		1	0.721369		1	0.410174
pUAS.BF	4.42807	0.523129		12.8646	2.58755		39.7681	3.67082
dUAS.BF	1.461	0.0914071		7.81425	1.5636		27.0552	4.35859
mBF	0.00345996	0.00114452		0.0219051	0.0116765		0.00386666	0.00147345
pUAS.mBF	0.0370526	0.0161846		1.25903	0.302059		7.70278	0.308621
dUAS.mBF	0.00444944	0.00167342		0.0502436	0.0384056		0.0417457	0.00228927
Supplemental Table S4: Luciferase assay results for the RpS12 promoter with GAL4-DBD-Protein-VP16 plasmids
	CP190-VP16			pzg-VP16			Chro-VP16
	mean	SD		mean	SD		mean	SD
BF	1	0.572392		1	0.27232		1	0.248429
pUAS.BF	30.1017	3.89045		166.897	23.8884		135.252	22.1541
dUAS.BF	4.0507	0.354399		65.3612	16.7521		61.5311	6.42682
mBF	0.00381782	0.00169312		0.00664055	0.0023074		0.0041399	0.000473915
pUAS.mBF	0.178478	0.0773512		18.9323	3.67176		21.2434	3.74306
dUAS.mBF	0.00452559	0.00106247		0.824345	0.143157		0.106912	0.0223384
Supplemental Table S5: Luciferase assay results for the yellow promoter with GAL4-DBD-Protein-VP16 plasmids
	CP190-VP16			pzg-VP16			Chro-VP16
	mean	SD		mean	SD		mean	SD
BF	1	0.279928		1	0.437298		1	0.579249
pUAS.BF	5.632	3.2627		511.799	49.9197		115.967	20.9666
dUAS.BF	1.52302	0.394626		26.663	14.4126		9.62436	2.70562
mBF	0.497182	0.0527281		0.467406	0.10144		0.353573	0.0312448
pUAS.mBF	1.3514	0.462138		162.712	76.2248		13.4874	0.366559
dUAS.mBF	0.846423	0.676355		0.754633	0.257887		0.317074	0.0152346
